# A terminal selector prevents a Hox transcriptional switch to safeguard motor neuron identity throughout life

**DOI:** 10.1101/643320

**Authors:** Weidong Feng, Yinan Li, Pauline Dao, Jihad Aburas, Priota Islam, Benayahu Elbaz, Anna Kolarzyk, André E.X. Brown, Paschalis Kratsios

## Abstract

Nervous system function critically relies on continuous expression of neuron type-specific terminal identity features, such as neurotransmitter receptors, ion channels and neuropeptides. How individual neuron types select such features during development and maintain them throughout life is poorly understood. Here, we report an unconventional mechanism that enables cholinergic motor neurons (MNs) in the *C. elegans* ventral nerve cord to select and maintain their distinct terminal identity features. The conserved terminal selector UNC-3 (Collier/Ebf) UNC-3 is continuously required not only to promote cholinergic MN features, but also to prevent expression of “unwanted” terminal identity features normally reserved for other neuron types. Mechanistically, this dual function is achieved by the ability of UNC-3 to prevent a switch in the transcriptional targets of the Hox protein LIN-39 (Scr/Dfd/Hox4-5). The strategy of a terminal selector preventing a Hox transcriptional switch may constitute a general principle for safeguarding neuronal terminal identity features throughout life.
