## Supplemental Table 3 for "A terminal selector prevents a Hox transcriptional switch to safeguard motor neuron identity throughout life"

### Sheet: summary-stats
Feature Name	Detailed description of feature and unit of measurement	N2		lin-39 (n1760)		unc-3 (n3435)		unc-3(n3435);lin-39(n1760)		pcho-1>lin-39 OE#9 (+myo-2::GFP)		punc-3>lin-39 OE#2(+myo-2::GFP)
		mean values		mean values	p-value compared to N2	mean values	p-value compared to N2	mean values	p-value compared to N2	mean values	p-value compared to N2	mean values	p-value compared to N2
width_midbody_10th	10th percentile of midbody width	75.0235		84.0014	5.41582e-05	75.7439	0.649446	74.1518	0.657108	76.0198	0.569387	70.4415	0.105194
curvature_mean_midbody_abs_10th	10th percentile of the absolute value of midbody mean curvature	0.000277768		0.000232773	0.0768794	0.00043093	2.73026e-07	0.000483907	6.60263e-07	0.000258488	0.164342	0.000278589	0.944765
curvature_mean_midbody_abs_90th	90th percentile of the absolute value of midbody mean curvature	0.00346733		0.00302309	0.00838455	0.00531917	2.07612e-11	0.00561241	3.2582e-10	0.00334225	0.267599	0.00345004	0.856748
curvature_std_midbody_abs_10th	10th percentile of the absolute value of the standard deviation of midbody curvature	0.00211356		0.00116255	7.77548e-14	0.00161778	0.0001302	0.00117633	7.81666e-13	0.00195907	0.0483568	0.00215117	0.640013
curvature_std_midbody_abs_90th	90th percentile of the absolute value of the standard deviation of midbody curvature	0.00463347		0.00349727	8.49628e-09	0.00571346	0.000266907	0.00449278	0.51971	0.00441667	0.0430227	0.00451416	0.426639
d_curvature_mean_midbody_abs_10th	10th percentile of the absolute value of the time derivative of the mean midbody curvature	8.4947e-05		3.822e-05	2.41435e-07	6.127e-05	0.001163	3.99035e-05	2.79422e-07	5.19888e-05	3.12533e-05	6.30176e-05	0.00532656
d_curvature_mean_midbody_abs_90th	90th percentile of the absolute value of the time derivative of the mean midbody curvature	0.00310359		0.00132052	2.12152e-06	0.0014778	4.48525e-07	0.000816412	1.03035e-09	0.00211973	0.00294608	0.00224433	0.00967082
d_curvature_std_midbody_abs_10th	10th percentile of the absolute value of the time derivative of the standard deviation of the midbody curvature	9.60781e-05		5.93124e-05	5.30248e-06	7.97277e-05	0.00965146	6.38274e-05	1.32937e-05	6.73399e-05	6.11033e-05	7.65326e-05	0.00706442
d_curvature_std_midbody_abs_90th	90th percentile of the absolute value of the time derivative of the standard deviation of the midbody curvature	0.00229943		0.00124337	1.38812e-05	0.00149916	4.28674e-05	0.00104171	5.46048e-08	0.00163781	0.00230171	0.00168999	0.0046789
curvature_mean_midbody_abs_IQR	Inter-quartile range of the absolute value of midbody mean curvature	0.00172779		0.00150323	0.00457879	0.00264256	4.77106e-11	0.0029856	6.57728e-06	0.0016943	0.552729	0.00170332	0.66204
curvature_std_midbody_abs_IQR	Inter-quartile range of the absolute value of the standard deviation of midbody curvature	0.00131031		0.00121963	0.0618288	0.00216288	1.16774e-09	0.00180091	0.00176443	0.00130532	0.899253	0.00124638	0.0607536
d_curvature_mean_midbody_abs_IQR	Inter-quartile range of the absolute value of the time derivative of the mean midbody curvature	0.00138255		0.000530828	1.12017e-06	0.000631587	1.06653e-06	0.000364639	5.82317e-09	0.000816833	0.000427297	0.000939976	0.00441464
d_curvature_std_midbody_abs_IQR	Inter-quartile range of the absolute value of the time derivative of the standard deviation of the midbody curvature	0.00102358		0.000542754	1.01053e-05	0.000682245	0.000152022	0.000494763	4.06037e-07	0.000681082	0.000603774	0.00073763	0.00360283
curvature_mean_midbody_w_backward_abs_10th	10th percentile of the absolute value of the midbody mean curvature while the worm is moving backwards	0.000299938		0.0002971	0.935587	0.000358916	0.358901	0.000341046	0.439053	0.000281772	0.336694	0.000309995	0.667393
curvature_mean_midbody_w_backward_abs_90th	90th percentile of the absolute value of the midbody mean curvature while the worm is moving backwards	0.00355826		0.00333837	0.210166	0.00429251	0.048653	0.00406287	0.0299233	0.00340294	0.279356	0.00334726	0.0573803
curvature_std_midbody_w_backward_abs_10th	10th percentile of the absolute value of the standard deviation of midbody curvature while the worm is moving backwards	0.002246		0.00133742	3.50339e-10	0.00150067	5.14573e-06	0.00132531	8.91371e-08	0.00210438	0.0739885	0.00227389	0.746374
curvature_std_midbody_w_backward_abs_90th	90th percentile of the absolute value of the standard deviation of midbody curvature while the worm is moving backwards	0.00458073		0.00358196	4.06086e-09	0.00491839	0.228299	0.00377082	0.000515678	0.00446256	0.138214	0.00456588	0.903134
d_curvature_mean_midbody_w_backward_abs_10th	10th percentile of the absolute value of the time derivative of the mean midbody curvature while the worm is moving backwards	9.7644e-05		8.01408e-05	0.0268216	8.76158e-05	0.199104	8.06002e-05	0.0383194	7.618e-05	0.000946561	7.94515e-05	0.00538525
d_curvature_mean_midbody_w_backward_abs_90th	90th percentile of the absolute value of the time derivative of the mean midbody curvature while the worm is moving backwards	0.00375742		0.00227747	0.00026394	0.00198765	1.83043e-06	0.00179086	2.58625e-05	0.00254412	0.000537348	0.00261049	0.00079643
d_curvature_std_midbody_w_backward_abs_10th	10th percentile of the absolute value of the time derivative of the standard deviation of the midbody curvature while the worm is moving backwards	0.000102551		9.22019e-05	0.104789	0.000100668	0.775632	8.69873e-05	0.0546937	8.21016e-05	0.000289933	8.62369e-05	0.00348777
d_curvature_std_midbody_w_backward_abs_90th	90th percentile of the absolute value of the time derivative of the standard deviation of the midbody curvature while the worm is moving backwards	0.00267986		0.00175351	0.000183332	0.00178005	3.3178e-05	0.00143081	1.61071e-06	0.00192944	0.000442379	0.00197887	0.000672949
curvature_mean_midbody_w_backward_abs_IQR	Inter-quartile range of the absolute value of midbody mean curvature while the worm is moving backwards	0.00181291		0.00162862	0.095929	0.0021112	0.109786	0.00242602	0.00431598	0.00177529	0.719011	0.00166151	0.0690644
curvature_std_midbody_w_backward_abs_IQR	Inter-quartile range of the absolute value of the standard deviation of midbody curvature while the worm is moving backwards	0.00127751		0.00116983	0.00741252	0.00180623	1.32221e-05	0.00123112	0.676863	0.00130482	0.41536	0.00126323	0.599772
d_curvature_mean_midbody_w_backward_abs_IQR	Inter-quartile range of the absolute value of the time derivative of the mean midbody curvature while the worm is moving backwards	0.0015662		0.000969031	0.000394613	0.000878465	2.0911e-05	0.000711415	2.11078e-06	0.00101345	0.000468846	0.0010849	0.00204475
d_curvature_std_midbody_w_backward_abs_IQR	Inter-quartile range of the absolute value of the time derivative of the standard deviation of the midbody curvature while the worm is moving backwards	0.00115707		0.000790519	0.000632144	0.000835511	0.000913262	0.000676067	1.00635e-05	0.000797474	0.000173	0.000854212	0.00142448
curvature_mean_midbody_w_forward_abs_10th	10th percentile of the absolute value of the midbody mean curvature while the worm is moving forwards	0.000277832		0.000276545	0.944789	0.000428193	4.34282e-05	0.000424987	0.000478292	0.00027314	0.681774	0.000267562	0.306621
curvature_mean_midbody_w_forward_abs_90th	90th percentile of the absolute value of the midbody mean curvature while the worm is moving forwards	0.00342047		0.00307986	0.023158	0.00472153	2.74346e-10	0.00467273	2.54648e-05	0.00339749	0.822702	0.00341748	0.975107
curvature_std_midbody_w_forward_abs_10th	10th percentile of the absolute value of the standard deviation of midbody curvature while the worm is moving forwards	0.00214134		0.00132852	1.07112e-08	0.00157549	1.88704e-06	0.00136353	3.40182e-09	0.00204953	0.168889	0.00212276	0.814725
curvature_std_midbody_w_forward_abs_90th	90th percentile of the absolute value of the standard deviation of midbody curvature while the worm is moving forwards	0.00458883		0.00354909	3.48536e-08	0.00525956	0.000169462	0.00418365	0.04135	0.00449097	0.100365	0.00450855	0.540307
d_curvature_mean_midbody_w_forward_abs_10th	10th percentile of the absolute value of the time derivative of the mean midbody curvature while the worm is moving forwards	0.000115079		9.68866e-05	0.114051	0.000106472	0.327916	9.06372e-05	0.0406651	9.59174e-05	0.0458824	8.85674e-05	0.00565094
d_curvature_mean_midbody_w_forward_abs_90th	90th percentile of the absolute value of the time derivative of the mean midbody curvature while the worm is moving forwards	0.00330833		0.00194252	0.000271523	0.00243755	0.00322823	0.00180925	3.01379e-05	0.00288129	0.238658	0.00260736	0.0639357
d_curvature_std_midbody_w_forward_abs_10th	10th percentile of the absolute value of the time derivative of the standard deviation of the midbody curvature while the worm is moving forwards	0.000115346		0.000101095	0.115525	0.000115701	0.959228	9.62295e-05	0.0145812	9.91145e-05	0.040179	9.49928e-05	0.00998712
d_curvature_std_midbody_w_forward_abs_90th	90th percentile of the absolute value of the time derivative of the standard deviation of the midbody curvature while the worm is moving forwards	0.00239444		0.00173996	0.00568138	0.00203024	0.0374865	0.00145462	1.27969e-05	0.00210623	0.206918	0.00190665	0.0367409
curvature_mean_midbody_w_forward_abs_IQR	Inter-quartile range of the absolute value of midbody mean curvature while the worm is moving forwards	0.00170113		0.00151854	0.024528	0.0024035	9.32926e-07	0.00239501	0.000765373	0.00170098	0.998071	0.001687	0.759076
curvature_std_midbody_w_forward_abs_IQR	Inter-quartile range of the absolute value of the standard deviation of midbody curvature while the worm is moving backwards	0.00128442		0.00117862	0.0212443	0.00201367	1.24566e-10	0.00145629	0.176722	0.0012854	0.978178	0.00121718	0.0305291
d_curvature_mean_midbody_w_forward_abs_IQR	Inter-quartile range of the absolute value of the time derivative of the mean midbody curvature while the worm is moving forwards	0.00155588		0.000943171	0.000506827	0.00108723	0.000716573	0.000838304	1.7424e-05	0.00130367	0.127786	0.00117388	0.0151408
d_curvature_std_midbody_w_forward_abs_IQR	Inter-quartile range of the absolute value of the time derivative of the standard deviation of the midbody curvature while the worm is moving forwards	0.0011145		0.00083278	0.00784812	0.00096154	0.0514346	0.000705043	1.94592e-05	0.000971288	0.178849	0.000864272	0.0106702
curvature_mean_midbody_w_paused_abs_10th	10th percentile of the absolute value of the midbody mean curvature while the worm is paused	0.000286609		0.000247255	0.449669	0.00045466	0.000251976	0.000501465	3.76338e-05	0.000238612	0.156735	0.000289632	0.928374
curvature_mean_midbody_w_paused_abs_90th	90th percentile of the absolute value of the midbody mean curvature while the worm is paused	0.00367295		0.00295076	0.036277	0.00555759	4.77462e-06	0.00568099	3.91264e-06	0.00321359	0.129154	0.00363687	0.905245
curvature_std_midbody_w_paused_abs_10th	10th percentile of the absolute value of the standard deviation of midbody curvature while the worm is paused	0.00187229		0.00107566	1.49051e-12	0.00165492	0.10219	0.00117882	2.79397e-09	0.00180274	0.461498	0.00203493	0.143222
curvature_std_midbody_w_paused_abs_90th	90th percentile of the absolute value of the standard deviation of midbody curvature while the worm is moving forwards	0.00473805		0.00334018	0.000142387	0.0058934	0.0064938	0.0045218	0.54659	0.0043073	0.16239	0.00446284	0.404608
d_curvature_mean_midbody_w_paused_abs_10th	10th percentile of the absolute value of the time derivative of the mean midbody curvature while the worm is paused	3.46095e-05		2.65448e-05	0.00416248	5.13314e-05	2.82086e-05	3.81568e-05	0.239297	2.9647e-05	0.0553154	3.12372e-05	0.177837
d_curvature_mean_midbody_w_paused_abs_90th	90th percentile of the absolute value of the time derivative of the mean midbody curvature while the worm is paused	0.000726302		0.000513974	0.113078	0.00103722	0.0302987	0.000734848	0.948886	0.000550914	0.185667	0.000599465	0.33492
d_curvature_std_midbody_w_paused_abs_10th	10th percentile of the absolute value of the time derivative of the standard deviation of the midbody curvature while the worm is paused	5.12209e-05		4.58702e-05	0.138708	7.02844e-05	2.94553e-05	6.21547e-05	0.00724411	4.48552e-05	0.0815162	4.633e-05	0.168471
d_curvature_std_midbody_w_paused_abs_90th	90th percentile of the absolute value of the time derivative of the standard deviation of the midbody curvature while the worm is moving forwards	0.00116388		0.000738297	0.325801	0.00123063	0.876788	0.00100452	0.710797	0.000707591	0.292683	0.000734357	0.321124
curvature_mean_midbody_w_paused_abs_IQR	Inter-quartile range of the absolute value of midbody mean curvature while the worm is paused	0.00174298		0.00145189	0.0628282	0.00277482	2.37367e-07	0.00304908	2.31235e-05	0.00164849	0.495046	0.00178798	0.775437
curvature_std_midbody_w_paused_abs_IQR	Inter-quartile range of the absolute value of the standard deviation of midbody curvature while the worm is paused	0.0015763		0.00117823	0.104316	0.00223104	0.0162215	0.00181446	0.386312	0.00129734	0.246965	0.00126252	0.195541
d_curvature_mean_midbody_w_paused_abs_IQR	Inter-quartile range of the absolute value of the time derivative of the mean midbody curvature while the worm is paused	0.000333231		0.000228768	0.0966883	0.000468244	0.0424708	0.000335621	0.969508	0.000247962	0.170122	0.000269993	0.30419
d_curvature_std_midbody_w_paused_abs_IQR	Inter-quartile range of the absolute value of the time derivative of the standard deviation of the midbody curvature while the worm is moving forwards	0.000535516		0.000350585	0.322351	0.000567833	0.86165	0.000479129	0.76101	0.000337863	0.290675	0.000348437	0.316544
